# Large-scale Nanopore sequencing resolves species diversity and distribution of European Ulva

## Abstract

The green algal genus Ulva is widespread and ecologically important in European coastal ecosystems. However, species diversity and distributions remain poorly resolved due to phenotypic plasticity and historical taxonomic uncertainty. By adopting a large-scale sampling and barcoding effort, we provide a unique continent-scale assessment of Ulva species diversity and distribution. We developed a novel high-throughput Oxford Nanopore Technologies sequencing strategy, pooling 768 samples (eight 96-well plates) per run and sequencing tufA and ITS simultaneously. Nanopore barcoding was accurate and efficient, with 96.3% of samples yielding at least one informative marker. Consensus sequences showed 99.4–100% similarity to Sanger sequences. By analysing 3,657 samples from 30 countries, we identified 46 species with contrasting distribution patterns and substantially expanded their known geographic ranges. This includes numerous country-level first records and the first records of Ulva howensis outside Australia and U. meridionalis within the study area. Five non-indigenous Ulva species were also detected, including widespread occurrences of U. australis. However, 10 species could not be assigned to named taxa because suitable reference sequences were unavailable or unreliable, highlighting persistent taxonomic gaps in public databases. Our findings demonstrate the power of coordinated, high-throughput molecular surveys to resolve cryptic marine biogeography at continent scales. The resulting high-resolution spatial baseline facilitates the early detection of non-indigenous species and range expansions. It also enables coastal managers to monitor invasion pathways, evaluate ecosystem risks associated with opportunistic bloom-forming taxa, and detect climate-driven distribution shifts across European waters.
