## Supplementary material for "Large-scale Nanopore sequencing resolves species diversity and distribution of European Ulva": Table S3

### Sheet: README
This is Supplementary Table S3 belonging to:
"Large-scale Nanopore sequencing resolves species diversity and distribution of European Ulva"
This table contains the lay-out the indexed primer pairs to amplify the chloroplast-encoded tufA gene and the internal transcribed spacer (ITS).

### Sheet: Table_S3
Plate	tufA forward primer	tufA reverse primer
1	GTAAGTTGGGTATGCAACGCAATG_TGAAACAGAAMAWCGTCATTATGC	CTACTTACGAAGCTGAGGGACTGC_CCTTCNCGAATMGCRAAWCGC
2	CATACAGCGACTACGCATTCTCAT_TGAAACAGAAMAWCGTCATTATGC	ATGTCCCAGTTAGAGGAGGAAACA_CCTTCNCGAATMGCRAAWCGC
3	CGACGGTTAGATTCACCTCTTACA_TGAAACAGAAMAWCGTCATTATGC	GCTTGCGATTGATGCTTAGTATCA_CCTTCNCGAATMGCRAAWCGC
4	TGAAACCTAAGAAGGCACCGTATC_TGAAACAGAAMAWCGTCATTATGC	ACCACAGGAGGACGATACAGAGAA_CCTTCNCGAATMGCRAAWCGC
5	CTAGACACCTTGGGTTGACAGACC_TGAAACAGAAMAWCGTCATTATGC	CCACAGTGTCAACTAGAGCCTCTC_CCTTCNCGAATMGCRAAWCGC
6	TCAGTGAGGATCTACTTCGACCCA_TGAAACAGAAMAWCGTCATTATGC	TAGTTTGGATGACCAAGGATAGCC_CCTTCNCGAATMGCRAAWCGC
7	TGCGTACAGCAATCAGTTACATTG_TGAAACAGAAMAWCGTCATTATGC	CTACGTGTAAGGCATACCTGCCAG_CCTTCNCGAATMGCRAAWCGC
8	CAGACTTGGTACGGTTGGGTAACT_TGAAACAGAAMAWCGTCATTATGC	CTTTCGTTGTTGACTCGACGGTAG_CCTTCNCGAATMGCRAAWCGC
Plate	ITS forward primer	ITS reverse primer
1	GGACGAAGAACTCAAGTCAAAGGC_TCCGTAGGTGAACCTGCGG	CTTTCGTTGTTGACTCGACGGTAG_TCCTCCGCTTATTGATATGC
2	GTAAGTTGGGTATGCAACGCAATG_TCCGTAGGTGAACCTGCGG	ACCACAGGAGGACGATACAGAGAA_TCCTCCGCTTATTGATATGC
3	CATACAGCGACTACGCATTCTCAT_TCCGTAGGTGAACCTGCGG	CTACTTACGAAGCTGAGGGACTGC_TCCTCCGCTTATTGATATGC
4	CGACGGTTAGATTCACCTCTTACA_TCCGTAGGTGAACCTGCGG	ATGTCCCAGTTAGAGGAGGAAACA_TCCTCCGCTTATTGATATGC
5	CTAGACACCTTGGGTTGACAGACC_TCCGTAGGTGAACCTGCGG	GCTTGCGATTGATGCTTAGTATCA_TCCTCCGCTTATTGATATGC
6	TGCGTACAGCAATCAGTTACATTG_TCCGTAGGTGAACCTGCGG	CCACAGTGTCAACTAGAGCCTCTC_TCCTCCGCTTATTGATATGC
7	TGAAACCTAAGAAGGCACCGTATC_TCCGTAGGTGAACCTGCGG	TAGTTTGGATGACCAAGGATAGCC_TCCTCCGCTTATTGATATGC
8	TCAGTGAGGATCTACTTCGACCCA_TCCGTAGGTGAACCTGCGG	GGAGTTCGTCCAGAGAAGTACACG_TCCTCCGCTTATTGATATGC
